# Transcriptome signature of *E. coli* under a prolonged starvation environment

**DOI:** 10.1101/2020.05.11.085241

**Authors:** Sotaro Takano, Hiromi Takahashi, Yoshie Yama, Ryo Miyazaki, Saburo Tsuru

**Author notes:** Address correspondence Saburo Tsuru.

## Abstract

**Background:** “Non-growing” is a dominant life form of microorganisms in nature, where available nutrients and resources are extremely limited. However, the knowledge of the manner in which microorganisms resist nutrient deficiency is still rudimentary compared to those of the growing cells. In laboratory culture, *Escherichia coli* can survive for several years under starvation, denoted as long-term stationary phase (LSP), where a small fraction of the cells survive by recycling resources released from the starved nonviable cells and constitute a model system for understanding survival mechanisms under long-term starvation. Although the physiology by which viable cells in LSP adapt to long-term starvation is of great interest, their genome-wide response has not yet been fully understood.

**Results:** To understand the physiological state of viable cells in the LSP environment, we analyzed the transcriptional profiles of cells exposed to the supernatant of LSP culture. We found that high expression of transporter genes and low expression of biosynthesis genes are the primary responses of the cells in the LSP supernatant compared to growing cells, which display similar responses to cells entering the stationary phase from the exponential growth phase. We also revealed some specific transcriptional responses in the LSP supernatant, such as higher expression of stress-response genes and lower expression of translation-related genes, compared to other non-growing conditions. This suggests that cells in LSP are highly efficient in terms of cellular survival and maintenance functions under starvation conditions. We also found population-density-dependent gene expression profiles in LSP, which are also informative to understand the survival mechanism of bacterial population.

**Conclusion:** Our current comprehensive analysis of the transcriptome of *E. coli* cells provides an overview of the genome-wide response to the long-term starvation environment. We detected both common and distinctive responses in the primary transcriptional changes between the short- and long-term stationary phase cultures, which could provide clues to understand the possible molecular mechanisms underlying survivability in the starved environment.
