## Supplementary material for "Transcriptome signature of *E. coli* under a prolonged starvation environment": Data S2

### Sheet: Data S2
Additional information for Figure 2B (All screened GO terms by hyper-geometric test)
Functional categories PC1 top
GOnumber	function	total genes	screened members in top 3%	screened genes as top 3%	screened genes as bottom 3%	factor loadings_top	factor loadings_bottom	p-value_top 3%	p-value_bottom 3%
GO:0005215	transporter activity	127	ybgQ, caiT, mdtC, mtlA, yhjD, focB, ujdB, xylH, mglC, garP, ssuB, mdtB, acrF, ybjL, xylE, mdtK, yjdE	17	1	0.940621	-0.939868	1.33184e-07	0.980479
GO:0006813	potassium ion transport	17	ybjL, kdpB, yfbS, yjdE	4	0	0.923803	0	0.00135204	1
GO:0008324	cation transmembrane transporter activity	13	ybjL, yfbS, yidE	3	0	0.92332	0	0.00603933	1
Functional categories PC1 bottom
GOnumber	function	total genes	screened members in bottom 3%	screened genes as top 3%	screened genes as bottom 3%	factor loadings_top	factor loadings_bottom	p-value_top 3%	p-value_bottom 3%
GO:0006633	fatty acid biosynthetic process	18	accB, fabD, fabG, accA, accD, plsX, fabI	0	7	0	-0.951676	1	4.40568e-07
GO:0016874	ligase activity	80	accA, accD, gltX, gshA, leuS, nadE, pncB, panC, pheT, trpS, tyrS, valS,	0	12	0	-0.942942	1	3.2096e-06
GO:0004812	aminoacyl-tRNA ligase activity	24	gltX, leuS, pheT, trpS, tyrS, valS	0	6	0	-0.943073	1	5.53103e-05
GO:0006631	fatty acid metabolic process	24	fabG, accA, accD, fabI, fabD, accB	0	6	0	-0.957986	1	5.53103e-05
GO:0006629	lipid metabolic process	55	fabG, accA, accD, plsX, fabI, fabD, lpxD, accB	0	8	0	-0.950275	1	0.000192372
GO:0006418	tRNA aminoacylation for protein translation	20	gltX, leuS, trpS, tyrS, valS	0	5	0	-0.94135	1	0.000240658
GO:0009103	lipopolysaccharide biosynthetic process	22	kdsB, rfaD, lpcA, kdsD, kdsA	0	5	0	-0.938934	1	0.000389585
GO:0006412	translation	101	rpsR, rpmF, rpmA, gltX, leuS, pheT, trpS, tyrS, valS	0	9	0	-0.9407	1	0.00296099
GO:0009423	chorismate biosynthetic process	11	aroB, aroG, aroK	0	3	0	-0.945259	1	0.00364036
GO:0071575	integral component of external side of plasma membrane	11	hflC, hflK, yfgM	0	3	0	-0.968647	1	0.00364036
GO:0003723	RNA binding	111	accD, nusB, rhlB, rpsR, rsmB, proQ, rpmA, pheT, tyrS	0	9	0	-0.942392	1	0.00557889
GO:0050661	NADP binding	25	fabG, asd, rfaD, zwf	0	4	0	-0.945681	1	0.00597219
GO:0009058	biosynthetic process	40	aroG, aspC, purU, kdsA, panC	0	5	0	-0.940184	1	0.00633229
Additional information for Figure 2C (All screened GO terms by hyper-geometric test)
Functional categories PC1 top
GOnumber	function	total genes	screened members in top 3%	screened genes as top 3%	screened genes as bottom 3%	factor loadings_top	factor loadings_bottom	p-value_top 3%	p-value_bottom 3%
GO:0005215	transporter activity	127	yehY, mglC, gltK, tdcC, yhdX, bcr, uhpT, mdtL, focB, yphD, ynfM, uraA, frvR, xylH, mdtC, caiT	16	0	0.95534	0	7.56551e-07	1
GO:0015171	amino acid transmembrane transporter activity	26	ygjI, gltK, tdcC, lysP, yjeH, potE, cadB	7	0	0.961709	0	7.46073e-06	1
GO:0003333	amino acid transmembrane transport	41	ygjI, gltK, tdcC, lysP, yjeH, potE, tnaB, cadB	8	0	0.959875	0	2.14335e-05	1
GO:0015295	solute:proton symporter activity	7	ampG, codB, cadB, tdcC	4	0	0.952922	0	2.51027e-05	1
GO:0015297	antiporter activity	33	ygjI, lysP, yjeH, kefC, potE, cadB, caiT	7	0	0.952331	0	4.07092e-05	1
GO:0055085	transmembrane transport	186	yqcE, gltP, bcr, uhpT, mdtL, codB, lysP, msbA, ynfM, tsgA, yejF, uraA, ampG, yebS, caiT, ddpB	16	0	0.953985	0	0.000106065	1
GO:0006865	amino acid transport	66	argO, gltK, tdcC, yhdX, lysP, potE, tnaB, cadB, rhtA	9	0	0.957659	0	0.000126334	1
GO:0042773	ATP synthesis coupled electron transport	8	nuoN, hyfB, nuoL	3	0	0.946534	0	0.00131978	1
Functional categories PC2 bottom
GOnumber	function	total genes	screened members in bottom 3%	screened genes as top 3%	screened genes as bottom 3%	factor loadings_top	factor loadings_bottom	p-value_top 3%	p-value_bottom 3%
GO:0044010	single-species biofilm formation	25	yoeB, yefM, yafQ, dinJ	0	4	0	-0.923653	1	0.00597219
