## Supplementary material for "Transcriptome signature of *E. coli* under a prolonged starvation environment": Data S3

### Sheet: GO_0009058 biosynthetic process
GO_0009058 biosynthetic process
GOnumber	annotation	total genes
GO:0000050	urea cycle	5
GO:0000105	histidine biosynthetic process	10
GO:0000162	tryptophan biosynthetic process	6
GO:0000271	polysaccharide biosynthetic process	3
GO:0000731	DNA synthesis involved in DNA repair	4
GO:0001121	bacterial transcription	1
GO:0001123	transcription initiation from bacterial-type RNA polymerase promoter	3
GO:0001124	transcription elongation from bacterial-type RNA polymerase promoter	1
GO:0001514	selenocysteine incorporation	2
GO:0002184	cytoplasmic translational termination	1
GO:0005978	glycogen biosynthetic process	5
GO:0005989	lactose biosynthetic process	1
GO:0005992	trehalose biosynthetic process	2
GO:0006015	5-phosphoribose 1-diphosphate biosynthetic process	2
GO:0006048	UDP-N-acetylglucosamine biosynthetic process	4
GO:0006065	UDP-glucuronate biosynthetic process	1
GO:0006085	acetyl-CoA biosynthetic process	2
GO:0006086	acetyl-CoA biosynthetic process from pyruvate	1
GO:0006094	gluconeogenesis	10
GO:0006096	glycolytic process	22
GO:0006115	ethanol biosynthetic process	1
GO:0006164	purine nucleotide biosynthetic process	17
GO:0006166	purine ribonucleoside salvage	7
GO:0006168	adenine salvage	2
GO:0006171	cAMP biosynthetic process	1
GO:0006172	ADP biosynthetic process	1
GO:0006177	GMP biosynthetic process	2
GO:0006178	guanine salvage	1
GO:0006183	GTP biosynthetic process	1
GO:0006188	IMP biosynthetic process	1
GO:0006189	'de novo' IMP biosynthetic process	12
GO:0006203	dGTP catabolic process	2
GO:0006207	'de novo' pyrimidine nucleobase biosynthetic process	10
GO:0006221	pyrimidine nucleotide biosynthetic process	11
GO:0006222	UMP biosynthetic process	4
GO:0006223	uracil salvage	1
GO:0006226	dUMP biosynthetic process	3
GO:0006227	dUDP biosynthetic process	1
GO:0006228	UTP biosynthetic process	1
GO:0006229	dUTP biosynthetic process	1
GO:0006231	dTMP biosynthetic process	1
GO:0006233	dTDP biosynthetic process	1
GO:0006235	dTTP biosynthetic process	2
GO:0006241	CTP biosynthetic process	2
GO:0006260	DNA replication	46
GO:0006261	DNA-dependent DNA replication	13
GO:0006267	pre-replicative complex assembly involved in nuclear cell cycle DNA replication	1
GO:0006268	DNA unwinding involved in DNA replication	8
GO:0006269	DNA replication, synthesis of RNA primer	7
GO:0006270	DNA replication initiation	5
GO:0006271	DNA strand elongation involved in DNA replication	2
GO:0006274	DNA replication termination	1
GO:0006351	transcription, DNA-templated	267
GO:0006352	DNA-templated transcription, initiation	8
GO:0006353	DNA-templated transcription, termination	6
GO:0006354	DNA-templated transcription, elongation	2
GO:0006412	translation	101
GO:0006413	translational initiation	5
GO:0006414	translational elongation	7
GO:0006415	translational termination	7
GO:0006418	tRNA aminoacylation for protein translation	20
GO:0006419	alanyl-tRNA aminoacylation	1
GO:0006420	arginyl-tRNA aminoacylation	2
GO:0006421	asparaginyl-tRNA aminoacylation	1
GO:0006422	aspartyl-tRNA aminoacylation	1
GO:0006423	cysteinyl-tRNA aminoacylation	1
GO:0006424	glutamyl-tRNA aminoacylation	2
GO:0006425	glutaminyl-tRNA aminoacylation	1
GO:0006426	glycyl-tRNA aminoacylation	2
GO:0006427	histidyl-tRNA aminoacylation	1
GO:0006428	isoleucyl-tRNA aminoacylation	1
GO:0006429	leucyl-tRNA aminoacylation	1
GO:0006430	lysyl-tRNA aminoacylation	2
GO:0006431	methionyl-tRNA aminoacylation	1
GO:0006432	phenylalanyl-tRNA aminoacylation	2
GO:0006433	prolyl-tRNA aminoacylation	1
GO:0006434	seryl-tRNA aminoacylation	1
GO:0006435	threonyl-tRNA aminoacylation	1
GO:0006436	tryptophanyl-tRNA aminoacylation	1
GO:0006437	tyrosyl-tRNA aminoacylation	1
GO:0006438	valyl-tRNA aminoacylation	1
GO:0006493	protein O-linked glycosylation	1
GO:0006523	alanine biosynthetic process	1
GO:0006526	arginine biosynthetic process	11
GO:0006529	asparagine biosynthetic process	2
GO:0006532	aspartate biosynthetic process	2
GO:0006535	cysteine biosynthetic process from serine	3
GO:0006537	glutamate biosynthetic process	8
GO:0006542	glutamine biosynthetic process	2
GO:0006545	glycine biosynthetic process	3
GO:0006556	S-adenosylmethionine biosynthetic process	1
GO:0006557	S-adenosylmethioninamine biosynthetic process	1
GO:0006561	proline biosynthetic process	4
GO:0006564	L-serine biosynthetic process	4
GO:0006571	tyrosine biosynthetic process	3
GO:0006596	polyamine biosynthetic process	4
GO:0006633	fatty acid biosynthetic process	18
GO:0006646	phosphatidylethanolamine biosynthetic process	1
GO:0006654	phosphatidic acid biosynthetic process	1
GO:0006655	phosphatidylglycerol biosynthetic process	4
GO:0006729	tetrahydrobiopterin biosynthetic process	1
GO:0006744	ubiquinone biosynthetic process	12
GO:0006747	FAD biosynthetic process	1
GO:0006750	glutathione biosynthetic process	3
GO:0006754	ATP biosynthetic process	8
GO:0006761	dihydrofolate biosynthetic process	1
GO:0006777	Mo-molybdopterin cofactor biosynthetic process	11
GO:0006779	porphyrin-containing compound biosynthetic process	17
GO:0006780	uroporphyrinogen III biosynthetic process	1
GO:0006782	protoporphyrinogen IX biosynthetic process	10
GO:0006783	heme biosynthetic process	7
GO:0006799	polyphosphate biosynthetic process	1
GO:0008295	spermidine biosynthetic process	6
GO:0008299	isoprenoid biosynthetic process	11
GO:0008610	lipid biosynthetic process	9
GO:0008615	pyridoxine biosynthetic process	8
GO:0008616	queuosine biosynthetic process	3
GO:0008652	cellular amino acid biosynthetic process	101
GO:0008654	phospholipid biosynthetic process	15
GO:0008655	pyrimidine-containing compound salvage	2
GO:0009067	aspartate family amino acid biosynthetic process	2
GO:0009073	aromatic amino acid family biosynthetic process	21
GO:0009082	branched-chain amino acid biosynthetic process	17
GO:0009085	lysine biosynthetic process	9
GO:0009086	methionine biosynthetic process	14
GO:0009088	threonine biosynthetic process	7
GO:0009089	lysine biosynthetic process via diaminopimelate	13
GO:0009090	homoserine biosynthetic process	4
GO:0009094	L-phenylalanine biosynthetic process	4
GO:0009097	isoleucine biosynthetic process	11
GO:0009098	leucine biosynthetic process	8
GO:0009099	valine biosynthetic process	11
GO:0009102	biotin biosynthetic process	11
GO:0009103	lipopolysaccharide biosynthetic process	22
GO:0009107	lipoate biosynthetic process	2
GO:0009108	coenzyme biosynthetic process	1
GO:0009113	purine nucleobase biosynthetic process	2
GO:0009142	nucleoside triphosphate biosynthetic process	4
GO:0009152	purine ribonucleotide biosynthetic process	3
GO:0009156	ribonucleoside monophosphate biosynthetic process	1
GO:0009157	deoxyribonucleoside monophosphate biosynthetic process	1
GO:0009163	nucleoside biosynthetic process	1
GO:0009165	nucleotide biosynthetic process	4
GO:0009166	nucleotide catabolic process	3
GO:0009168	purine ribonucleoside monophosphate biosynthetic process	1
GO:0009220	pyrimidine ribonucleotide biosynthetic process	2
GO:0009224	CMP biosynthetic process	1
GO:0009228	thiamine biosynthetic process	12
GO:0009229	thiamine diphosphate biosynthetic process	10
GO:0009231	riboflavin biosynthetic process	8
GO:0009234	menaquinone biosynthetic process	7
GO:0009236	cobalamin biosynthetic process	8
GO:0009239	enterobactin biosynthetic process	7
GO:0009242	colanic acid biosynthetic process	6
GO:0009243	O antigen biosynthetic process	2
GO:0009244	lipopolysaccharide core region biosynthetic process	5
GO:0009245	lipid A biosynthetic process	13
GO:0009246	enterobacterial common antigen biosynthetic process	10
GO:0009252	peptidoglycan biosynthetic process	40
GO:0009257	10-formyltetrahydrofolate biosynthetic process	4
GO:0009263	deoxyribonucleotide biosynthetic process	6
GO:0009264	deoxyribonucleotide catabolic process	2
GO:0009298	GDP-mannose biosynthetic process	1
GO:0009396	folic acid-containing compound biosynthetic process	4
GO:0009398	FMN biosynthetic process	1
GO:0009403	toxin biosynthetic process	1
GO:0009423	chorismate biosynthetic process	11
GO:0009435	NAD biosynthetic process	8
GO:0009443	pyridoxal 5'-phosphate salvage	3
GO:0009446	putrescine biosynthetic process	2
GO:0010139	pyrimidine deoxyribonucleotide salvage	1
GO:0015937	coenzyme A biosynthetic process	4
GO:0015940	pantothenate biosynthetic process	4
GO:0015970	guanosine tetraphosphate biosynthetic process	3
GO:0015974	guanosine pentaphosphate catabolic process	1
GO:0015986	ATP synthesis coupled proton transport	8
GO:0016024	CDP-diacylglycerol biosynthetic process	3
GO:0016051	carbohydrate biosynthetic process	1
GO:0016094	polyprenol biosynthetic process	2
GO:0016114	terpenoid biosynthetic process	7
GO:0016260	selenocysteine biosynthetic process	3
GO:0018131	oxazole or thiazole biosynthetic process	1
GO:0018345	protein palmitoylation	1
GO:0019242	methylglyoxal biosynthetic process	1
GO:0019249	lactate biosynthetic process	3
GO:0019250	aerobic cobalamin biosynthetic process	1
GO:0019264	glycine biosynthetic process from serine	1
GO:0019277	UDP-N-acetylgalactosamine biosynthetic process	1
GO:0019281	L-methionine biosynthetic process from homoserine via O-succinyl-L-homoserine and cystathionine	1
GO:0019284	L-methionine salvage from S-adenosylmethionine	1
GO:0019285	glycine betaine biosynthetic process from choline	4
GO:0019288	isopentenyl diphosphate biosynthetic process, methylerythritol 4-phosphate pathway	7
GO:0019290	siderophore biosynthetic process	2
GO:0019292	tyrosine biosynthetic process from chorismate via 4-hydroxyphenylpyruvate	1
GO:0019294	keto-3-deoxy-D-manno-octulosonic acid biosynthetic process	4
GO:0019344	cysteine biosynthetic process	8
GO:0019353	protoporphyrinogen IX biosynthetic process from glutamate	4
GO:0019354	siroheme biosynthetic process	1
GO:0019357	nicotinate nucleotide biosynthetic process	1
GO:0019363	pyridine nucleotide biosynthetic process	7
GO:0019413	acetate biosynthetic process	2
GO:0019427	acetyl-CoA biosynthetic process from acetate	2
GO:0019542	propionate biosynthetic process	1
GO:0019569	L-arabinose catabolic process to xylulose 5-phosphate	3
GO:0019805	quinolinate biosynthetic process	1
GO:0019853	L-ascorbic acid biosynthetic process	2
GO:0019856	pyrimidine nucleobase biosynthetic process	3
GO:0019877	diaminopimelate biosynthetic process	5
GO:0019878	lysine biosynthetic process via aminoadipic acid	1
GO:0019985	translesion synthesis	1
GO:0030244	cellulose biosynthetic process	3
GO:0030497	fatty acid elongation	2
GO:0030632	D-alanine biosynthetic process	2
GO:0031297	replication fork processing	1
GO:0032261	purine nucleotide salvage	1
GO:0032263	GMP salvage	2
GO:0032264	IMP salvage	3
GO:0032265	XMP salvage	1
GO:0032324	molybdopterin cofactor biosynthetic process	6
GO:0032774	RNA biosynthetic process	1
GO:0033014	tetrapyrrole biosynthetic process	5
GO:0033317	pantothenate biosynthetic process from valine	3
GO:0033359	lysine biosynthetic process via diaminopimelate and N-succinyl-2-amino-6-ketopimelate	2
GO:0033384	geranyl diphosphate biosynthetic process	1
GO:0033387	putrescine biosynthetic process from ornithine	2
GO:0033388	putrescine biosynthetic process from arginine	2
GO:0033468	CMP-keto-3-deoxy-D-manno-octulosonic acid biosynthetic process	1
GO:0033585	L-phenylalanine biosynthetic process from chorismate via phenylpyruvate	2
GO:0034355	NAD salvage	3
GO:0034628	'de novo' NAD biosynthetic process from aspartate	5
GO:0035998	7,8-dihydroneopterin 3'-triphosphate biosynthetic process	1
GO:0036104	Kdo2-lipid A biosynthetic process	2
GO:0042158	lipoprotein biosynthetic process	2
GO:0042450	arginine biosynthetic process via ornithine	5
GO:0042759	long-chain fatty acid biosynthetic process	2
GO:0042777	plasma membrane ATP synthesis coupled proton transport	7
GO:0042819	vitamin B6 biosynthetic process	1
GO:0042823	pyridoxal phosphate biosynthetic process	4
GO:0042852	L-alanine biosynthetic process	1
GO:0042866	pyruvate biosynthetic process	1
GO:0043041	amino acid activation for nonribosomal peptide biosynthetic process	1
GO:0043043	peptide biosynthetic process	2
GO:0043097	pyrimidine nucleoside salvage	4
GO:0043099	pyrimidine deoxyribonucleoside salvage	1
GO:0043100	pyrimidine nucleobase salvage	1
GO:0043101	purine-containing compound salvage	1
GO:0043103	hypoxanthine salvage	1
GO:0044038	cell wall macromolecule biosynthetic process	1
GO:0044205	'de novo' UMP biosynthetic process	7
GO:0044206	UMP salvage	3
GO:0044208	'de novo' AMP biosynthetic process	2
GO:0044209	AMP salvage	3
GO:0044210	'de novo' CTP biosynthetic process	2
GO:0044211	CTP salvage	1
GO:0044283	small molecule biosynthetic process	4
GO:0044550	secondary metabolite biosynthetic process	4
GO:0044787	bacterial-type DNA replication	1
GO:0045004	DNA replication proofreading	2
GO:0045226	extracellular polysaccharide biosynthetic process	7
GO:0045337	farnesyl diphosphate biosynthetic process	1
GO:0046047	TTP catabolic process	1
GO:0046052	UTP catabolic process	1
GO:0046061	dATP catabolic process	1
GO:0046076	dTTP catabolic process	1
GO:0046081	dUTP catabolic process	2
GO:0046084	adenine biosynthetic process	3
GO:0046086	adenosine biosynthetic process	1
GO:0046101	hypoxanthine biosynthetic process	2
GO:0046103	inosine biosynthetic process	1
GO:0046166	glyceraldehyde-3-phosphate biosynthetic process	1
GO:0046167	glycerol-3-phosphate biosynthetic process	1
GO:0046279	3,4-dihydroxybenzoate biosynthetic process	1
GO:0046295	glycolate biosynthetic process	1
GO:0046342	CDP-diacylglycerol catabolic process	1
GO:0046474	glycerophospholipid biosynthetic process	5
GO:0046654	tetrahydrofolate biosynthetic process	11
GO:0046656	folic acid biosynthetic process	10
GO:0046901	tetrahydrofolylpolyglutamate biosynthetic process	1
GO:0048034	heme O biosynthetic process	1
GO:0050992	dimethylallyl diphosphate biosynthetic process	2
GO:0051188	cofactor biosynthetic process	2
GO:0051191	prosthetic group biosynthetic process	2
GO:0051479	mannosylglycerate biosynthetic process	1
GO:0051484	isopentenyl diphosphate biosynthetic process, methylerythritol 4-phosphate pathway involved in terpenoid biosynthetic process	1
GO:0052837	thiazole biosynthetic process	1
GO:0052865	1-deoxy-D-xylulose 5-phosphate biosynthetic process	1
GO:0055129	L-proline biosynthetic process	3
GO:0061475	cytosolic valyl-tRNA aminoacylation	1
GO:0061615	glycolytic process through fructose-6-phosphate	2
GO:0070581	rolling circle DNA replication	1
GO:0070814	hydrogen sulfide biosynthetic process	6
GO:0070929	trans-translation	1
GO:0070981	L-asparagine biosynthetic process	2
GO:0071266	'de novo' L-methionine biosynthetic process	1
GO:0071271	1-butanol biosynthetic process	2
GO:0071807	replication fork arrest involved in DNA replication termination	1
GO:0071897	DNA biosynthetic process	15
GO:0071932	replication fork reversal	1
GO:0090540	bacterial cellulose biosynthetic process	2
GO:0097054	L-glutamate biosynthetic process	2
GO:0097056	selenocysteinyl-tRNA(Sec) biosynthetic process	2
GO:0097171	ADP-L-glycero-beta-D-manno-heptose biosynthetic process	3
GO:1901137	carbohydrate derivative biosynthetic process	1
GO:1902328	bacterial-type DNA replication initiation	1
GO:1902758	bis(molybdopterin guanine dinucleotide)molybdenum biosynthetic process	1
GO:1902767	isoprenoid biosynthetic process via mevalonate	1
GO:1990145	maintenance of translational fidelity	2
GO:2001061	D-glycero-D-manno-heptose 7-phosphate biosynthetic process	1
GO:2001295	malonyl-CoA biosynthetic process	3

### Sheet: GO_0006810 transport
GO_0006810 transport
GOnumber	annotation	total genes
GO:0006857	oligopeptide transport	1
GO:0015761	mannose transmembrane transport	3
GO:0015991	ATP hydrolysis coupled proton transport	3
GO:0015986	ATP synthesis coupled proton transport	8
GO:0042777	plasma membrane ATP synthesis coupled proton transport	7
GO:0015764	N-acetylglucosamine transport	4
GO:0033214	siderophore-dependent iron import into cell	2
GO:0032445	fructose import	5
GO:0034220	ion transmembrane transport	9
GO:0015809	arginine transport	1
GO:0072321	chaperone-mediated protein transport	1
GO:1904659	glucose transmembrane transport	1
GO:0035672	oligopeptide transmembrane transport	1
GO:0042939	tripeptide transport	1
GO:0048473	D-methionine transport	3
GO:0034258	nicotinamide riboside transport	1
GO:0015834	peptidoglycan-associated peptide transport	1
GO:0015724	formate transport	2
GO:0006605	protein targeting	6
GO:0006886	intracellular protein transport	5
GO:0015721	bile acid and bile salt transport	1
GO:0043952	protein transport by the Sec complex	7
GO:0042914	colicin transport	2
GO:0044718	siderophore transmembrane transport	2
GO:0043213	bacteriocin transport	9
GO:0033212	iron import into cell	3
GO:0015689	molybdate ion transport	4
GO:0065002	intracellular protein transmembrane transport	10
GO:0042930	enterobactin transport	2
GO:1901684	arsenate ion transmembrane transport	1
GO:0015795	sorbitol transport	1
GO:0072323	chaperone-mediated protein transport across periplasmic space	1
GO:0071806	protein transmembrane transport	3
GO:0032329	serine transport	2
GO:0043953	protein transport by the Tat complex	4
GO:0015824	proline transport	2
GO:0015031	protein transport	43
GO:0015691	cadmium ion transport	1
GO:0006826	iron ion transport	1
GO:0006835	dicarboxylic acid transport	3
GO:1902022	L-lysine transport	1
GO:0006811	ion transport	76
GO:0015828	tyrosine transport	2
GO:0006824	cobalt ion transport	3
GO:0015920	lipopolysaccharide transport	1
GO:0009306	protein secretion	8
GO:0015891	siderophore transport	5
GO:0030001	metal ion transport	5
GO:0015812	gamma-aminobutyric acid transport	1
GO:0000041	transition metal ion transport	1
GO:0006829	zinc ion transport	7
GO:0015990	electron transport coupled proton transport	8
GO:0015803	branched-chain amino acid transport	6
GO:0015827	tryptophan transport	3
GO:0015826	threonine transport	3
GO:0015846	polyamine transport	6
GO:1902047	polyamine transmembrane transport	5
GO:0017038	protein import	4
GO:0015733	shikimate transmembrane transport	1
GO:0015804	neutral amino acid transport	1
GO:0015820	leucine transport	3
GO:0015889	cobalamin transport	7
GO:0006612	protein targeting to membrane	2
GO:0006614	SRP-dependent cotranslational protein targeting to membrane	2
GO:0015710	tellurite transport	2
GO:0006865	amino acid transport	66
GO:0015833	peptide transport	25
GO:0015816	glycine transport	1
GO:0015808	L-alanine transport	1
GO:0042941	D-alanine transport	1
GO:0001762	beta-alanine transport	1
GO:1903714	isoleucine transmembrane transport	1
GO:0015821	methionine transport	1
GO:0071577	zinc ion transmembrane transport	6
GO:0015823	phenylalanine transport	3
GO:0015693	magnesium ion transport	2
GO:1902475	L-alpha-amino acid transmembrane transport	19
GO:0015807	L-amino acid transport	19
GO:0006817	phosphate ion transport	8
GO:0015818	isoleucine transport	1
GO:0042968	homoserine transport	1
GO:0042953	lipoprotein transport	4
GO:1903785	L-valine transmembrane transport	4
GO:0015836	lipid-linked peptidoglycan transport	1
GO:0035461	vitamin transmembrane transport	3
GO:0015829	valine transport	3
GO:0015813	L-glutamate transmembrane transport	1
GO:0035435	phosphate ion transmembrane transport	9
GO:0098656	anion transmembrane transport	1
GO:0015793	glycerol transport	3
GO:0070588	calcium ion transmembrane transport	1
GO:0003333	amino acid transmembrane transport	41
GO:0015696	ammonium transport	1
GO:0072488	ammonium transmembrane transport	1
GO:0015670	carbon dioxide transport	1
GO:0035524	proline transmembrane transport	1
GO:0015912	short-chain fatty acid transport	1
GO:0015797	mannitol transport	2
GO:0031460	glycine betaine transport	5
GO:0009401	phosphoenolpyruvate-dependent sugar phosphotransferase system	47
GO:0015740	C4-dicarboxylate transport	6
GO:0042891	antibiotic transport	4
GO:0006833	water transport	2
GO:0098655	cation transmembrane transport	21
GO:1902600	proton transmembrane transport	9
GO:0015856	cytosine transport	1
GO:0015847	putrescine transport	7
GO:0046618	drug export	5
GO:0006855	drug transmembrane transport	20
GO:0015706	nitrate transport	3
GO:0070574	cadmium ion transmembrane transport	3
GO:0034775	glutathione transmembrane transport	2
GO:0015741	fumarate transport	1
GO:0071423	malate transmembrane transport	1
GO:0071422	succinate transmembrane transport	1
GO:0070778	L-aspartate transmembrane transport	1
GO:0015707	nitrite transport	4
GO:0035725	sodium ion transmembrane transport	4
GO:0015888	thiamine transport	3
GO:0015685	ferric-enterobactin import into cell	4
GO:1902601	silver ion transmembrane transport	2
GO:0032328	alanine transport	1
GO:0008272	sulfate transport	6
GO:1902358	sulfate transmembrane transport	6
GO:0033228	cysteine export across plasma membrane	3
GO:0015692	lead ion transport	1
GO:0006813	potassium ion transport	17
GO:0042883	cysteine transport	1
GO:0035442	dipeptide transmembrane transport	4
GO:0034755	iron ion transmembrane transport	1
GO:0055085	transmembrane transport	186
GO:0071805	potassium ion transmembrane transport	11
GO:0006812	cation transport	7
GO:0015825	L-serine transport	1
GO:1901264	carbohydrate derivative transport	2
GO:1902023	L-arginine transport	1
GO:0034229	ethanolamine transport	1
GO:0006821	chloride transport	2
GO:1902476	chloride transmembrane transport	2
GO:0008643	carbohydrate transport	87
GO:0035444	nickel cation transmembrane transport	6
GO:0042938	dipeptide transport	9
GO:0015887	pantothenate transmembrane transport	1
GO:0042942	D-serine transport	2
GO:0042884	microcin transport	6
GO:0006869	lipid transport	3
GO:0006825	copper ion transport	3
GO:0006814	sodium ion transport	17
GO:1903826	arginine transmembrane transport	2
GO:0044341	sodium-dependent phosphate transport	1
GO:1903791	uracil transmembrane transport	1
GO:0015857	uracil transport	1
GO:0015858	nucleoside transport	3
GO:0015699	antimonite transport	1
GO:0015700	arsenite transport	1
GO:0015835	peptidoglycan transport	1
GO:0046411	2-keto-3-deoxygluconate transmembrane transport	1
GO:0015698	inorganic anion transport	1
GO:0035350	FAD transmembrane transport	1
GO:0006847	plasma membrane acetate transport	1
GO:0097339	glycolate transmembrane transport	1
GO:0015794	glycerol-3-phosphate transmembrane transport	6
GO:0071705	nitrogen compound transport	3
GO:0042920	3-hydroxyphenylpropionic acid transport	1
GO:0015817	histidine transport	1
GO:0035873	lactate transmembrane transport	1
GO:1903352	L-ornithine transmembrane transport	1
GO:0015767	lactose transport	3
GO:0015886	heme transport	9
GO:0042956	maltodextrin transport	5
GO:0034219	carbohydrate transmembrane transport	39
GO:0042908	xenobiotic transport	3
GO:0015768	maltose transport	6
GO:1901642	nucleoside transmembrane transport	3
GO:0015739	sialic acid transport	1
GO:0015879	carnitine transport	1
GO:1902270	(R)-carnitine transmembrane transport	1
GO:1902603	carnitine transmembrane transport	1
GO:1900751	4-(trimethylammonio)butanoate transport	1
GO:0015749	monosaccharide transmembrane transport	10
GO:0015736	hexuronate transmembrane transport	1
GO:0015778	hexuronide transport	1
GO:0015726	L-idonate transmembrane transport	1
GO:0000101	sulfur amino acid transport	1
GO:0015871	choline transport	2
GO:0015671	oxygen transport	1
GO:0032238	adenosine transport	1
GO:0015860	purine nucleoside transmembrane transport	1
GO:0072531	pyrimidine-containing compound transmembrane transport	1
GO:0015864	pyrimidine nucleoside transport	1
GO:0015861	cytidine transport	1
GO:0015862	uridine transport	1
GO:0015851	nucleobase transport	1
GO:0015760	glucose-6-phosphate transport	1
GO:0015712	hexose phosphate transport	1
GO:0001407	glycerophosphodiester transmembrane transport	5
GO:0060003	copper ion export	4
GO:0042919	benzoate transport	1
GO:0015675	nickel cation transport	5
GO:0006820	anion transport	4
GO:0015716	organic phosphonate transport	5
GO:0072511	divalent inorganic cation transport	2
GO:0008645	hexose transmembrane transport	1
GO:0015762	rhamnose transmembrane transport	1
GO:0015711	organic anion transport	3
GO:0035429	gluconate transmembrane transport	7
GO:0015882	L-ascorbic acid transmembrane transport	3
GO:0015756	fucose transmembrane transport	2
GO:0015839	cadaverine transport	1
GO:1903401	L-lysine transmembrane transport	1
GO:0015769	melibiose transport	1
GO:0015765	methylgalactoside transport	1
GO:0015679	plasma membrane copper ion transport	2
GO:0015673	silver ion transport	1
GO:0015801	aromatic amino acid transport	5
GO:0015771	trehalose transport	1
GO:0015755	fructose transmembrane transport	6
GO:0015718	monocarboxylic acid transport	1
GO:0015909	long-chain fatty acid transport	1
GO:0015757	galactose transmembrane transport	8
GO:1903711	spermidine transmembrane transport	3
GO:0046942	carboxylic acid transport	2
GO:0015753	D-xylose transmembrane transport	4
GO:0015752	D-ribose transmembrane transport	4
GO:0042882	L-arabinose transmembrane transport	5
GO:0035434	copper ion transmembrane transport	1
GO:0071421	manganese ion transmembrane transport	1
GO:0072348	sulfur compound transport	1
GO:0015863	xanthosine transport	1
GO:0015751	arabinose transmembrane transport	3
GO:1902815	N,N'-diacetylchitobiose import	3
GO:0046323	glucose import	2
GO:0015672	monovalent inorganic cation transport	1
GO:0051476	mannosylglycerate transport	1
GO:0015748	organophosphate ester transport	1
GO:0042918	alkanesulfonate transport	3

### Sheet: GO_0009059 MBS
GO_0009059 Macromolecule biosynthetic process
GOnumber	annotation	total genes
GO:1990145	maintenance of translational fidelity	2
GO:0006414	translational elongation	7
GO:0005978	glycogen biosynthetic process	5
GO:0001123	transcription initiation from bacterial-type RNA polymerase promoter	3
GO:0006412	translation	101
GO:0006435	threonyl-tRNA aminoacylation	1
GO:0006353	DNA-templated transcription, termination	6
GO:0006434	seryl-tRNA aminoacylation	1
GO:0006422	aspartyl-tRNA aminoacylation	1
GO:0006426	glycyl-tRNA aminoacylation	2
GO:0002184	cytoplasmic translational termination	1
GO:0006419	alanyl-tRNA aminoacylation	1
GO:0032774	RNA biosynthetic process	1
GO:0006352	DNA-templated transcription, initiation	8
GO:0006428	isoleucyl-tRNA aminoacylation	1
GO:0006413	translational initiation	5
GO:0097056	selenocysteinyl-tRNA(Sec) biosynthetic process	2
GO:0001121	bacterial transcription	1
GO:0006432	phenylalanyl-tRNA aminoacylation	2
GO:0006437	tyrosyl-tRNA aminoacylation	1
GO:0006429	leucyl-tRNA aminoacylation	1
GO:0006438	valyl-tRNA aminoacylation	1
GO:0061475	cytosolic valyl-tRNA aminoacylation	1
GO:0006427	histidyl-tRNA aminoacylation	1
GO:0006418	tRNA aminoacylation for protein translation	20
GO:0006420	arginyl-tRNA aminoacylation	2
GO:0006425	glutaminyl-tRNA aminoacylation	1
GO:0006424	glutamyl-tRNA aminoacylation	2
GO:0006431	methionyl-tRNA aminoacylation	1
GO:0006415	translational termination	7
GO:0070929	trans-translation	1
GO:0009244	lipopolysaccharide core region biosynthetic process	5
GO:0006433	prolyl-tRNA aminoacylation	1
GO:0006421	asparaginyl-tRNA aminoacylation	1
GO:0006430	lysyl-tRNA aminoacylation	2
GO:0006270	DNA replication initiation	5
GO:0006354	DNA-templated transcription, elongation	2
GO:0006436	tryptophanyl-tRNA aminoacylation	1
GO:0019294	keto-3-deoxy-D-manno-octulosonic acid biosynthetic process	4
GO:0006269	DNA replication, synthesis of RNA primer	7
GO:0006271	DNA strand elongation involved in DNA replication	2
GO:0009242	colanic acid biosynthetic process	6
GO:0001514	selenocysteine incorporation	2
GO:0044038	cell wall macromolecule biosynthetic process	1
GO:0071932	replication fork reversal	1
GO:0006260	DNA replication	46
GO:0006423	cysteinyl-tRNA aminoacylation	1
GO:0009103	lipopolysaccharide biosynthetic process	22
GO:0006267	pre-replicative complex assembly involved in nuclear cell cycle DNA replication	1
GO:0009243	O antigen biosynthetic process	2
GO:0042158	lipoprotein biosynthetic process	2
GO:0006268	DNA unwinding involved in DNA replication	8
GO:0006351	transcription, DNA-templated	267
GO:0009252	peptidoglycan biosynthetic process	40
GO:0071897	DNA biosynthetic process	15
GO:1902328	bacterial-type DNA replication initiation	1
GO:0006261	DNA-dependent DNA replication	13
GO:0000271	polysaccharide biosynthetic process	3
GO:0009246	enterobacterial common antigen biosynthetic process	10
GO:0000731	DNA synthesis involved in DNA repair	4
GO:0070581	rolling circle DNA replication	1
GO:0031297	replication fork processing	1
GO:0045004	DNA replication proofreading	2
GO:0090540	bacterial cellulose biosynthetic process	2
GO:0044787	bacterial-type DNA replication	1
GO:0045226	extracellular polysaccharide biosynthetic process	7
GO:0006274	DNA replication termination	1
GO:0071807	replication fork arrest involved in DNA replication termination	1
GO:0001124	transcription elongation from bacterial-type RNA polymerase promoter	1
GO:0019985	translesion synthesis	1
GO:0030244	cellulose biosynthetic process	3
GO:0006493	protein O-linked glycosylation	1
GO:0051191	prosthetic group biosynthetic process	2
GO:0018345	protein palmitoylation	1

### Sheet: GO_0006950 response to stress
GO_0006950 Response to stress
GOnumber	annotation	total genes
GO:0033195	response to alkyl hydroperoxide	1
GO:0015968	stringent response	1
GO:0097533	cellular stress response to acid chemical	1
GO:0034620	cellular response to unfolded protein	1
GO:0006972	hyperosmotic response	3
GO:0032055	negative regulation of translation in response to stress	1
GO:0006986	response to unfolded protein	1
GO:0033194	response to hydroperoxide	4
GO:0070415	trehalose metabolism in response to cold stress	2
GO:0034605	cellular response to heat	5
GO:0042538	hyperosmotic salinity response	1
GO:0042594	response to starvation	7
GO:0009970	cellular response to sulfate starvation	2
GO:0036460	cellular response to cell envelope stress	3
GO:0034614	cellular response to reactive oxygen species	2
GO:0000302	response to reactive oxygen species	2
GO:0009408	response to heat	46
GO:0019430	removal of superoxide radicals	4
GO:0034198	cellular response to amino acid starvation	2
GO:0034599	cellular response to oxidative stress	8
GO:0006979	response to oxidative stress	34
GO:0009409	response to cold	7
GO:0006970	response to osmotic stress	12
GO:0000303	response to superoxide	1
GO:0000726	non-recombinational repair	1
GO:0070301	cellular response to hydrogen peroxide	8
GO:0071474	cellular hyperosmotic response	3
GO:0009651	response to salt stress	2
GO:0010350	cellular response to magnesium starvation	1
GO:0006974	cellular response to DNA damage stimulus	193
GO:0071731	response to nitric oxide	2
GO:0009267	cellular response to starvation	3
GO:0000725	recombinational repair	6
GO:0000716	transcription-coupled nucleotide-excision repair, DNA damage recognition	1
GO:0007234	osmosensory signaling via phosphorelay pathway	1
GO:0016036	cellular response to phosphate starvation	4
GO:0006289	nucleotide-excision repair	6
GO:0009271	phage shock	6
GO:0000731	DNA synthesis involved in DNA repair	4
GO:0070417	cellular response to cold	2
GO:0009307	DNA restriction-modification system	1
GO:0006284	base-excision repair	10
GO:0045004	DNA replication proofreading	2
GO:0010312	detoxification of zinc ion	1
GO:0006298	mismatch repair	10
GO:0006281	DNA repair	67
GO:0006288	base-excision repair, DNA ligation	2
GO:0044355	clearance of foreign intracellular DNA	2
GO:0036448	cellular response to glucose-phosphate stress	1
GO:0006307	DNA dealkylation involved in DNA repair	5
GO:0051409	response to nitrosative stress	2
GO:0071454	cellular response to anoxia	1
GO:0071218	cellular response to misfolded protein	1
GO:0071732	cellular response to nitric oxide	1
GO:0006302	double-strand break repair	7
GO:0009432	SOS response	27
GO:0051607	defense response to virus	3
GO:0000724	double-strand break repair via homologous recombination	4
GO:0042542	response to hydrogen peroxide	5
GO:0019985	translesion synthesis	1
GO:0010273	detoxification of copper ion	5
GO:0071470	cellular response to osmotic stress	4
GO:1990169	stress response to copper ion	1
GO:0006285	base-excision repair, AP site formation	2
