## Supplementary material for "Transcriptome signature of *E. coli* under a prolonged starvation environment": Data S4

### Sheet: Data S4
Additional information of Figure 3A
Up-regulated in LSP
GOnumber	Annotation	SIZE	ES	NES	NOM.p.val	FDR.q.val
GO:0009271	phage shock	7	0.993	2.05	<0.001	0.0131
GO:0008643	carbohydrate transport	87	0.539	1.97	<0.001	0.0194
GO:0055085	transmembrane transport	186	0.47	1.91	<0.001	0.0357
Up-regulated in ST
GOnumber	Annotation	SIZE	ES	NES	NOM.p.val	FDR.q.val
GO:0003735	structural constituent of ribosome	55	-0.837	-2.96	<0.001	<0.001
GO:0005840	ribosome	57	-0.834	-2.96	<0.001	<0.001
GO:0030529	ribonucleoprotein complex	55	-0.824	-2.92	<0.001	<0.001
GO:0006412	translation	101	-0.747	-2.91	<0.001	<0.001
GO:0022625	cytosolic large ribosomal subunit	32	-0.877	-2.73	<0.001	<0.001
GO:0019843	rRNA binding	44	-0.808	-2.73	<0.001	<0.001
GO:0003723	RNA binding	111	-0.633	-2.55	<0.001	<0.001
GO:0022627	cytosolic small ribosomal subunit	23	-0.802	-2.37	<0.001	<0.001
GO:0000049	tRNA binding	27	-0.688	-2.17	<0.001	<0.001
GO:0006099	tricarboxylic acid cycle	26	-0.692	-2.03	<0.001	0.00292
GO:0015935	small ribosomal subunit	7	-0.953	-2.02	<0.001	0.00293
GO:0006417	regulation of translation	15	-0.758	-2.01	<0.001	0.00285
GO:0003697	single-stranded DNA binding	14	-0.784	-2.01	<0.001	0.00302
GO:0031564	transcription antitermination	11	-0.802	-1.99	<0.001	0.00374
GO:0003746	translation elongation factor activity	8	-0.864	-1.91	<0.001	0.0144
GO:0015934	large ribosomal subunit	7	-0.877	-1.89	0.00219	0.0175
GO:0006414	translational elongation	7	-0.878	-1.86	<0.001	0.026
GO:0015078	hydrogen ion transmembrane transporter activity	7	-0.872	-1.85	<0.001	0.0307
GO:0006097	glyoxylate cycle	8	-0.803	-1.82	0.00224	0.0408
GO:0009060	aerobic respiration	22	-0.619	-1.81	0.00932	0.0423
