## Supplementary material for "Transcriptome signature of *E. coli* under a prolonged starvation environment": Data S5

### Sheet: Data S5
Up-regulated in 10^7 cells/mL condition in LSP
GOnumber	Annotation	SIZE	ES	NES	NOM.p.val	FDR.q.val
GO:0005840	ribosome	57	0.723	2.89	<0.001	<0.001
GO:0003735	structural constituent of ribosome	55	0.717	2.85	<0.001	<0.001
GO:0030529	ribonucleoprotein complex	55	0.716	2.85	<0.001	<0.001
GO:0006412	translation	101	0.639	2.83	<0.001	<0.001
GO:0019843	rRNA binding	44	0.702	2.63	<0.001	<0.001
GO:0003723	RNA binding	111	0.559	2.53	<0.001	<0.001
GO:0022625	cytosolic large ribosomal subunit	32	0.715	2.52	<0.001	<0.001
GO:0022627	cytosolic small ribosomal subunit	23	0.686	2.16	<0.001	<0.001
GO:0006633	fatty acid biosynthetic process	18	0.695	2.12	<0.001	0.00128
GO:0043022	ribosome binding	14	0.731	2.08	<0.001	0.00238
GO:0003899	DNA-directed RNA polymerase activity	6	0.963	2.04	<0.001	0.00455
GO:0006457	protein folding	33	0.56	2	<0.001	0.00668
GO:0005525	GTP binding	33	0.544	1.98	0.00277	0.00766
GO:0051082	unfolded protein binding	16	0.694	1.97	0.00254	0.0086
GO:0000917	barrier septum assembly	11	0.752	1.95	<0.001	0.0122
GO:0006631	fatty acid metabolic process	24	0.589	1.92	<0.001	0.0162
GO:0016209	antioxidant activity	6	0.903	1.92	<0.001	0.017
GO:0009408	response to heat	46	0.499	1.92	<0.001	0.0176
GO:0003697	single-stranded DNA binding	14	0.693	1.91	<0.001	0.0178
Up-regulated in 10^9 cells/mL condition in LSP
GOnumber	Annotation	SIZE	ES	NES	NOM.p.val	FDR.q.val
GO:0055085	transmembrane transport	186	-0.673	-2.82	<0.001	<0.001
GO:0005215	transporter activity	127	-0.626	-2.53	<0.001	<0.001
GO:0008643	carbohydrate transport	87	-0.611	-2.34	<0.001	<0.001
GO:0006811	ion transport	76	-0.584	-2.19	<0.001	<0.001
GO:0006865	amino acid transport	64	-0.616	-2.25	<0.001	<0.001
GO:0043190	ATP-binding cassette (ABC) transporter complex	63	-0.574	-2.07	<0.001	<0.001
GO:0003333	amino acid transmembrane transport	39	-0.701	-2.32	<0.001	<0.001
GO:0015297	antiporter activity	33	-0.736	-2.28	<0.001	<0.001
GO:0015992	proton transport	33	-0.669	-2.13	<0.001	<0.001
GO:0022857	transmembrane transporter activity	30	-0.771	-2.4	<0.001	<0.001
GO:0015293	symporter activity	29	-0.717	-2.24	<0.001	<0.001
GO:0015171	amino acid transmembrane transporter activity	26	-0.75	-2.28	<0.001	<0.001
GO:0015807	L-amino acid transport	19	-0.772	-2.18	<0.001	<0.001
GO:1902475	L-alpha-amino acid transmembrane transport	19	-0.772	-2.18	<0.001	<0.001
GO:0006814	sodium ion transport	17	-0.769	-2.11	<0.001	<0.001
GO:0006813	potassium ion transport	17	-0.768	-2.08	<0.001	<0.001
GO:0015179	L-amino acid transmembrane transporter activity	16	-0.8	-2.13	<0.001	<0.001
GO:0008324	cation transmembrane transporter activity	13	-0.812	-2.04	<0.001	<0.001
GO:0042773	ATP synthesis coupled electron transport	8	-0.893	-1.96	<0.001	0.00102
GO:0008137	NADH dehydrogenase (ubiquinone) activity	18	-0.703	-1.96	<0.001	0.00105
GO:0034219	carbohydrate transmembrane transport	39	-0.593	-1.94	<0.001	0.00144
GO:0098655	cation transmembrane transport	21	-0.653	-1.9	0.00158	0.00337
GO:0048038	quinone binding	19	-0.677	-1.9	<0.001	0.00351
GO:0008982	protein-N(PI)-phosphohistidine-sugar phosphotransferase activity	27	-0.613	-1.88	0.00315	0.00466
GO:0019700	organic phosphonate catabolic process	8	-0.853	-1.86	<0.001	0.00579
GO:0071805	potassium ion transmembrane transport	11	-0.757	-1.86	<0.001	0.00604
GO:0005351	sugar:proton symporter activity	10	-0.776	-1.85	0.00177	0.00635
GO:0015749	monosaccharide transport	10	-0.78	-1.85	<0.001	0.00637
GO:0015145	monosaccharide transmembrane transporter activity	10	-0.768	-1.82	0.0018	0.0112
GO:0055052	ATP-binding cassette (ABC) transporter complex, substrate-binding subunit-containing	24	-0.611	-1.79	0.00159	0.0155
GO:0035435	phosphate ion transmembrane transport	9	-0.772	-1.79	0.00167	0.0161
GO:0045272	plasma membrane respiratory chain complex I	13	-0.701	-1.78	0.00353	0.0172
GO:0009401	phosphoenolpyruvate-dependent sugar phosphotransferase system	47	-0.504	-1.74	0.00147	0.0271
GO:0030955	potassium ion binding	7	-0.811	-1.74	0.00181	0.0276
GO:0006812	cation transport	7	-0.819	-1.74	0.00166	0.0278
